# AdipoR2 is Essential for Membrane Lipid Homeostasis in Response to Dietary Saturated Fats

**DOI:** 10.1101/2020.06.11.144329

**Authors:** Ranjan Devkota, Mario Ruiz, Henrik Palmgren, Marcus Ståhlman, Himjyot Jaiswal, Marcello Maresca, Mohammad Bohlooly-Y, Xiao-Rong Peng, Jan Borén, Marc Pilon

**Affiliations:** Dept. Chemistry and Molecular Biology, Univ. Gothenburg, 405 30 Gothenburg, Sweden; Metabolism Bioscience, Early CVRM, BioPharmaceuticals R&D, AstraZeneca, Gothenburg, 431 83 Mölndal, Sweden; Dept. Molecular and Clinical Medicine/Wallenberg Laboratory, Institute of Medicine, Univ. of Gothenburg, 405 30 Gothenburg, Sweden; Discovery Biology, Discovery Sciences, R&D, AstraZeneca, Gothenburg, 431 83 Mölndal, Sweden; CellinkAB, Arvid Wallgrens Backe 20, 413 46 Gothenburg, Sweden

## Abstract

Membrane lipid composition influences vital processes in all types of cells. The mechanisms by which cells maintain membrane lipid homeostasis while obtaining most of their constituent fatty acids from a varied diet remain largely unknown. In an attempt to discover such mechanisms, we performed an unbiased forward genetic screen in *Caenorhabditis elegans* and conclude that the adiponectin receptor 2 (AdipoR2) pathway is essential to prevent saturated fat-mediated cellular toxicity. Transcriptomics, lipidomics and membrane property analyses in human HEK293 cells and primary human endothelial cells further support our conclusion that the essential function of AdipoR2 is to respond to membrane rigidification by promoting fatty acid desaturation. Our results demonstrate that AdipoR2-dependent regulation of membrane homeostasis is a fundamental mechanism conserved from nematodes to mammals that prevents saturated fat-mediated lipotoxicity.

**ONE SENTENCE SUMMARY:** The AdipoR2 protein insures membrane homeostasis in response to dietary saturated fatty acids that promote membrane rigidification.
