## Supplementary material for "AdipoR2 is Essential for Membrane Lipid Homeostasis in Response to Dietary Saturated Fats": Table_S1_Lipidomics

### Sheet: Fig 1D 
Lipidomics data used in figure 1D. Lipidomics of worms grown on peptone free NGM plates seeded with OP50 that was pre-grown in LB with 2mM PA.
Composition (mol%) in PE
	N2		paqr-2		iglr-2		paqr-2(et59)		iglr-2(et56)
	Average	SD	Average	SD	Average	SD	Average	SD	Average	SD
FA 15:0	1.01665	0.137838	2.01222	0.144564	1.84821	0.0923342	1.96627	0.0867231	1.84792	0.159558
FA 16:0	10.2032	0.60416	18.4869	0.955008	16.434	0.497	16.1836	0.940646	18.2612	1.69187
FA 17:0	1.98653	0.196659	5.47214	0.388396	5.84918	0.107614	5.70934	0.332013	5.46645	0.484837
FA 18:0	5.6241	0.203418	5.71452	0.326583	6.03705	0.184738	6.06623	0.0443097	5.25542	0.350563
FA 19:0	0.0399224	0.0043421	0.0896124	0.0106504	0.109527	0.0114906	0.107136	0.0038334	0.111455	0.0194686
FA 20:0	0.0880556	0.00938838	0.0618888	0.0092602	0.0804197	0.00450714	0.0736718	0.00233626	0.0743243	0.00704505
SFA	18.9584	0.290747	31.8373	0.213479	30.3584	0.275254	30.1063	0.634335	31.0167	0.905568
Composition (mol%) in PC
	N2		paqr-2		iglr-2		paqr-2(et59)		iglr-2(et56)
	Average	SD	Average	SD	Average	SD	Average	SD	Average	SD
FA 15:0	0.664852	0.125811	0.459534	0.0449912	0.364341	0.016805	0.396397	0.0353213	0.392335	0.0487061
FA 16:0	5.62586	0.555578	6.87388	0.642529	6.14504	0.519754	6.72585	0.827796	6.21532	0.341398
FA 17:0	1.0217	0.0785662	2.38358	0.203683	2.19779	0.23291	1.99905	0.13797	2.12564	0.27427
FA 18:0	2.74077	0.398844	3.96465	0.135203	3.73028	0.376572	3.60063	0.232792	3.47711	0.3434
SFA	10.0532	0.793391	13.6816	0.693334	12.4374	0.951236	12.7219	0.817169	12.2104	0.71739

### Sheet: Fig 3C-D & extended fig 4
Lipidomics of HEK293T treated with 200 uM PA for 0, 3, 9 and 24 h.
Lipidomics data used in figure 3C-D and extended figure 4.
Composition (mol%) in PC
		WT Full Medium			R2-KO 0 h PA						WT 3h PA			R2-KO 3 h PA						WT 9 h PA			R2-KO 9 h PA						WT 24 h PA							R2-KO 24 h PA
FA 14:0		3.08497	2.82563	2.82065	2.31623	2.28356	2.55827	2.37865	2.26176		2.0115	1.97798	2.1287	1.71184	1.6985	1.58515	1.83622	1.64083		1.1334	1.25226	1.29748	1.31454	1.33502	1.29237	1.33495	1.20828		0.950928	1.08748	1.01348	0.98246	1.18245	0.952733	0.999993	0.964278	1.03832	1.03394	0.984574	1.00084
FA 14:1		0.00754829	0.00950149	0.0287903							0.0133086	0.0187222	0.0155471					0.0389165		0.036125	0.023654	0.0199483		0.0423233		0.00280028	0.00544866		0.022095	0.0257096	0.0216895	0.0219649	0.0348504	0.0159462	0.0195052	0.00704282	0.00731514	0.0112391	0.00454502	0.0176307
FA 16:0		33.5202	33.2076	31.1793	36.7926	37.6507	36.3359	36.8839	40.556		48.0487	48.1963	47.1456	50.0628	50.3286	52.8454	53.8909	52.2827		56.5734	56.8175	57.6455	66.6978	66.3241	65.9165	67.6874	65.4731		63.5956	65.4386	66.6536	66.3005	65.356	66.5057	65.9679	77.1801	76.6398	78.0149	77.2794	77.999
FA 16:1		10.0628	10.3385	10.2522	7.22272	7.97699	7.44351	7.29219	7.0879		9.85162	9.8785	10.248	6.80871	6.69319	6.34613	6.24949	6.59596		13.957	13.8217	13.5861	6.342	6.59338	6.78084	6.97647	7.08291		16.0479	13.4406	13.598	13.5349	13.8233	14.698	13.5949	5.74978	5.24767	4.96596	5.07239	5.42493
FA 16:2		0.0296728	0.0345868	0.0405716	0.0533341	0.0311613	0.0593435	0.0364977	0.0369521		0.0314831	0.0223253	0.0130394	0.0164681	0.0217973	0.0270579				0.0107033	0.00594822	0.0107675	0.0207158	0.00661722		0.00444994			0.00240567	0.00579188		0.00695037		0.00422713		0.00171135	0.00319596	0.00525075	0.00289724
FA 18:0		4.38805	4.89885	5.25364	5.22014	4.75264	4.73638	4.57987	4.58643		3.53414	3.72405	3.72636	3.80479	3.71688	4.96077	3.99299	3.65693		3.1027	3.02778	2.81727	3.57384	3.13165	3.07388	2.89271	2.92506		2.66876	4.18082	2.75735	2.66583	2.8694	2.56567	2.74054	2.82298	2.55833	2.97595	3.03918	2.74048
FA 18:1		37.6691	37.4155	39.2767	37.8499	36.4047	37.7441	37.6461	35.0893		27.3578	27.293	27.6649	29.2208	28.8998	26.4057	26.588	27.6649		18.7711	18.9284	18.2825	17.2647	17.3675	17.8468	16.4928	18.2009		13.4279	12.3801	12.5138	13.0131	12.7414	11.8556	13.132	10.6647	11.7386	10.3861	10.9583	10.3575
FA 18:2		3.09046	3.11546	3.19232	2.74336	2.62714	3.06816	3.19205	2.66866		2.34329	2.21527	2.38134	2.11342	2.22392	1.95545	1.93306	2.12644		1.63279	1.5564	1.62319	1.19295	1.36331	1.38135	1.11769	1.2206		1.01876	0.975785	0.988952	0.986677	1.43338	1.0576	1.05206	0.680169	0.691678	0.679118	0.68077	0.626442
FA 18:3		0.178563	0.112179	0.116814	0.136895	0.113752	0.116045	0.106671	0.188945		0.146304	0.127967	0.120017	0.15101	0.127402	0.0761944	0.126182	0.0705244		0.103798	0.0811297	0.0864189	0.0533035	0.0939574	0.0584602	0.0314815	0.0530727		0.0549861	0.0623992	0.0640976	0.0584933	0.0482818	0.0550333	0.061576	0.0442937	0.0379695	0.0218309	0.0201369	0.0400658
FA 20:1		0.913626	0.96835	0.884978	1.05955	1.19772	1.02446	1.02173	1.05909		0.689182	0.726748	0.652282	0.80215	0.797683	0.780284	0.717511	0.740335		0.472142	0.431177	0.419731	0.541286	0.4818	0.520251	0.51129	0.515623		0.254498	0.270352	0.253247	0.251402	0.315022	0.241544	0.250603	0.324394	0.313253	0.303422	0.333583	0.283114
FA 20:2		0.557207	0.519558	0.607156	0.384117	0.562418	0.536435	0.639212	0.511277		0.468098	0.491151	0.494731	0.373738	0.407441	0.338522	0.39005	0.433564		0.34651	0.27767	0.277798	0.261873	0.267662	0.240702	0.230018	0.282927		0.161458	0.189018	0.166701	0.166384	0.197799	0.15544	0.176501	0.15081	0.152017	0.151516	0.153565	0.136316
FA 20:3		1.3393	1.31927	1.36	1.32807	1.38384	1.32776	1.22789	1.3293		1.14507	1.03459	1.13833	0.899107	0.977322	0.996676	0.826355	0.950986		0.823518	0.817658	0.814625	0.6001	0.647797	0.617416	0.590519	0.605557		0.446501	0.472138	0.472419	0.475961	0.458952	0.465302	0.451568	0.311261	0.357533	0.321785	0.353718	0.284961
FA 20:4		3.44831	3.47292	3.58374	3.22038	3.38608	3.26953	3.36861	3.15348		2.72702	2.83789	2.82338	2.54408	2.73526	2.32416	2.23596	2.39149		2.00021	1.8781	1.99471	1.29297	1.47442	1.39341	1.34045	1.48125		0.859943	0.945235	0.964192	0.986747	0.968324	0.918698	0.999797	0.703995	0.74666	0.703949	0.69999	0.686408
FA 20:5		0.187361	0.212885	0.206997	0.214499	0.189687	0.219497	0.165077	0.188937		0.163336	0.172526	0.184296	0.0889922	0.138964	0.12745	0.122993	0.120664		0.138433	0.113774	0.132602	0.0750492	0.0932939	0.0791594	0.0923068	0.0730954		0.0500507	0.0614566	0.0542304	0.062042	0.064652	0.0641978	0.059052	0.0353322	0.0457605	0.0392078	0.0369816	0.035565
FA 22:5		0.997498	1.1227	0.95648	1.01562	1.03579	1.06997	1.07067	0.998061		0.99813	0.917129	0.871254	1.01299	0.907739	0.903964	0.863179	0.934897		0.6173	0.6687	0.736877	0.583801	0.570804	0.653774	0.541621	0.702649		0.327191	0.318872	0.336806	0.364328	0.351742	0.321966	0.371019	0.267144	0.340528	0.303256	0.3055	0.291766
FA 22:6		0.525338	0.426407	0.239591	0.442577	0.403791	0.49061	0.390958	0.283893		0.471006	0.365856	0.392274	0.389054	0.325514	0.32715	0.227119	0.350864		0.280753	0.298022	0.254457	0.185007	0.206433	0.145012	0.153135	0.169574		0.111076	0.145628	0.141413	0.122218	0.15451	0.122303	0.122916	0.0920339	0.0814063	0.0825894	0.0744635	0.0749904
SFA		40.9932	40.9321	39.2536	44.329	44.6869	43.6305	43.8424	47.4042		53.5943	53.8984	53.0007	55.5794	55.744	59.3913	59.7201	57.5805		60.8095	61.0976	61.7602	71.5862	70.7907	70.2828	71.915	69.6064		67.2153	70.7069	70.4244	69.9488	69.4078	70.0241	69.7084	80.9673	80.2365	82.0247	81.3032	81.7403
MUFA		48.6531	48.7319	50.4427	46.1322	45.5794	46.2121	45.96	43.2363		37.9119	37.9169	38.5806	36.8317	36.3907	33.5321	33.555	35.0401		33.2364	33.205	32.3083	24.148	24.485	25.1479	23.9833	25.8049		29.7524	26.1168	26.3868	26.8214	26.9146	26.8111	26.9971	16.7459	17.3068	15.6668	16.3688	16.0832
PUFA		10.3537	10.336	10.3037	9.53885	9.73366	10.1574	10.1976	9.3595		8.49374	8.1847	8.41866	7.58886	7.86537	7.07663	6.7249	7.37943		5.95401	5.69741	5.93144	4.26577	4.7243	4.56928	4.10167	4.58873		3.03237	3.17632	3.18881	3.2298	3.67764	3.16476	3.29449	2.28675	2.45675	2.3085	2.32802	2.17651
Composition (mol%) in PE
		WT Full Medium			R2-KO 0 h PA						WT 3h PA			R2-KO 3 h PA						WT 9 h BSA			R2-KO 9 h BSA						WT 24 h PA							R2-KO 24 h PA
FA 14:0		0.219915	0.15235	0.176769	0.120589	0.135829	0.180909	0.166951	0.167691		0.101054	0.136735	0.0823798	0.109357	0.134187			0.0681365		0.0248983	0.0838728	0.0853503	0.0300551	0.0664598	0.0318831	0.0547671	0.10428		0.0363801	0.0556567	0.029132	0.0361022	0.0547594	0.0350906	0.0121022	0.0582361	0.0485507	0.0330154	0.0197689	0.0489552
FA 16:0		19.3423	20.1688	20.7702	28.3332	23.107	17.4237	20.8003	18.901		24.0157	26.3149	26.784	26.5627	28.4789	24.4642	33.1727	30.2822		30.6717	29.5043	30.543	47.8317	46.0353	45.8283	38.6197	35.8112		39.2188	46.0366	42.3063	42.5476	40.8043	41.3133	42.3907	53.0436	51.0176	53.9837	53.1469	55.5902
FA 16:1		4.51126	7.25191	4.45607	2.80589	3.6015	3.11903	4.94159	3.6877		4.39163	5.31406	4.96621	3.61862	3.31901	3.63774	3.08903	2.86241		11.4941	12.185	12.2791	2.77874	2.95457	2.51843	5.84617	5.39088		17.4303	14.2529	15.7264	15.7397	15.5524	16.9248	15.8818	4.92593	6.92034	4.52753	2.55177	4.44861
FA 18:0		12.1464	10.8107	11.3742	13.4715	10.3001	11.5743	11.1302	10.0263		10.1438	10.4385	10.8407	10.1226	10.5043	12.8253	10.0008	9.40887		10.0646	9.3022	9.58782	7.99122	8.49338	8.66349	8.77976	8.79164		7.85044	7.88967	8.13691	7.2386	8.4859	7.92597	8.12531	8.20947	7.56566	7.40459	8.27215	6.82972
FA 18:1		45.971	44.5346	46.3489	41.5262	45.9029	50.9494	46.5575	50.4586		42.8478	40.5857	40.5895	43.3322	42.4494	43.6937	39.3788	41.6858		33.6326	33.7293	33.4057	29.649	30.1789	30.9769	34.8902	36.3118		24.6638	21.7666	23.3177	24.564	24.4254	23.4011	23.176	24.2646	24.593	24.0608	25.4455	23.6626
FA 18:2		3.41403	3.17729	3.37855	2.35793	2.9663	2.97596	3.05699	3.02621		3.83018	3.19122	3.51211	3.09124	2.62872	2.32616	2.53215	2.95859		2.47796	2.80862	2.78411	1.60038	2.01828	1.97501	1.95472	2.38347		1.93018	1.90367	1.71963	1.83776	1.79072	1.82685	1.73483	1.42283	1.52184	1.48606	1.52951	1.44361
FA 18:3		0.0769723	0.110354	0.052664	0.0129495	0.0120716			0.103007		0.0509452	0.0610793	0.0719403		0.00368549	0.0459848		0.04043		0.0241338	0.0449306	0.024255	0.026507	0.0337377					0.0112601		0.0221313	0.0217317	0.0155511	0.0114597	0.00197436		0.0080326			0.018434
FA 20:0		0.05925	0.0692327	0.0657247		0.0406989	0.0212805	0.0454151			0.0821402	0.0285919	0.045464	0.0642874				0.0552616		0.02401	0.0309454	0.00461821	0.0680621	0.0462839	0.0733595				0.0237461	0.0482983	0.0164087		0.0601706	0.0230192	0.0418492		0.0326559	0.0228201	0.01207	0.030711
FA 20:1		1.52593	1.7348	1.58999	1.72624	1.96646	2.10497	1.77591	1.9914		1.64627	1.53059	1.35507	1.62814	1.6088	1.84499	1.73641	1.85007		1.13058	1.04261	1.01413	1.04283	1.13915	1.22376	1.10906	1.21411		0.689739	0.687481	0.685022	0.676105	0.779445	0.708452	0.672072	1.02518	1.02221	1.02331	1.14464	0.831204
FA 20:2		1.20388	1.14313	1.00948	0.953936	1.01438	1.11906	1.11968	1.11087		1.05934	0.953305	0.959457	0.948722	0.876369	1.11717	0.906912	0.908478		0.632456	0.767008	0.716688	0.735948	0.633522	0.712859	0.699613	0.852961		0.437159	0.430714	0.471494	0.489871	0.451159	0.423085	0.520512	0.472845	0.468657	0.503664	0.528224	0.474919
FA 20:3		2.6563	2.50665	2.5204	1.803	2.23338	2.16992	2.32282	2.23182		2.73223	2.68213	2.60618	2.07714	1.91617	1.78717	1.97898	1.88309		2.15856	2.39827	2.15843	1.67471	1.69488	1.57647	1.67733	1.78362		1.61367	1.56486	1.49054	1.43698	1.74199	1.60554	1.52602	1.15754	1.14014	1.30747	1.41584	1.17017
FA 20:4		6.13052	5.91226	5.78908	5.04142	6.27345	5.92806	5.81476	6.18603		6.45175	6.28421	5.9113	6.08084	5.82423	6.15899	5.48272	5.82702		5.46072	5.84784	5.36534	5.11708	4.97633	5.04966	4.69185	5.56368		4.29892	3.7694	4.3202	3.85847	4.11905	4.19552	4.10879	3.98654	4.23295	4.30023	4.41651	3.92881
FA 20:5		0.22472	0.168906	0.183285	0.0634965	0.136823	0.185275	0.214797	0.158439		0.280453	0.166609	0.139314	0.258793	0.303129	0.193474	0.14426	0.192249		0.162209	0.151632	0.121096	0.115868	0.148752		0.112484	0.114722		0.0986591	0.0958138	0.0900453	0.0680316	0.0955866	0.0687572	0.125514	0.0626526	0.0881111	0.110164	0.118448	0.0565417
FA 22:5		1.83214	1.68598	1.70525	1.50488	1.73407	1.77204	1.73235	1.73214		1.78915	1.69046	1.68276	1.67001	1.5262	1.70022	1.25469	1.61231		1.67067	1.62918	1.51468	1.17164	1.24096	1.09796	1.20984	1.31715		1.33825	1.20722	1.33644	1.17544	1.34492	1.21114	1.31783	1.09404	1.065	1.01178	1.12866	1.23643
FA 22:6		0.685353	0.57302	0.579521	0.278817	0.575032	0.476073	0.320793	0.218802		0.577514	0.621897	0.45366	0.435412	0.426981	0.204867	0.322577	0.365142		0.370875	0.474259	0.395618	0.166308	0.339507	0.271933	0.354508	0.360544		0.358699	0.29108	0.331637	0.309595	0.278742	0.325919	0.364804	0.276598	0.275239	0.224804	0.270008	0.229095
SFA		31.7679	31.2011	32.3869	41.9253	33.5836	29.2002	32.1428	29.095		34.3427	36.9188	37.7525	36.8589	39.1173	37.2895	43.1735	39.8144		40.7852	38.9213	40.2208	55.921	54.6414	54.597	47.4542	44.7071		47.1293	54.0302	50.4887	49.8223	49.4051	49.2974	50.5699	61.3113	58.6645	61.4442	61.4508	62.4996
MUFA		52.0082	53.5213	52.3949	46.0583	51.4709	56.1734	53.275	56.1377		48.8857	47.4303	46.9108	48.5789	47.3772	49.1765	44.2042	46.3983		46.2572	46.9569	46.699	33.4706	34.2726	34.7191	41.8454	42.9168		42.7839	36.707	39.7292	40.9799	40.7572	41.0343	39.7298	30.2157	32.5355	29.6117	29.142	28.9424
PUFA		16.2239	15.2776	15.2182	12.0164	14.9455	14.6264	14.5822	14.7673		16.7716	15.6509	15.3367	14.5622	13.5055	13.534	12.6223	13.7873		12.9576	14.1217	13.0802	10.6084	11.086	10.6839	10.7003	12.3761		10.0868	9.26276	9.78211	9.19787	9.83772	9.66827	9.70028	8.47304	8.79998	8.94417	9.4072	8.55801

### Sheet: Fig 4D-E and extended fig 11K-N
Lipidomics of HEK293 treated with different siRNA and 200 uM PA for 24 h.
Lipidomics data used in figure 4D-E and extended figure 11K-N
Composition (mol%) in PC
		NT siRNA				AdipoR2 siRNA				SCD siRNA				FADS2 siRNA				ACSL4 siRNA				PEMT siRNA
FA 14:0		0.511724	0.522163	0.568458	0.556067	0.917884	0.995392	0.81632	0.937896	1.08395	1.1126	1.49619	1.00959	0.612531	0.630215	0.610287	0.704621	0.576853	0.539182	0.546821	0.615546	0.506047	0.539646	0.522158	0.498096
FA 14:1		0.0240334	0.0309293	0.0271811	0.0256819	0.016513	0.0214568	0.0174172	0.0184684	0.00698082	0.0293401		0.0174885	0.0152558	0.0247227	0.0112535	0.00664245	0.027526	0.0242452	0.0225073	0.0268242	0.0286084	0.0200084	0.0296163	0.0208974
FA 16:0		29.2807	31.4756	28.757	29.5263	42.2924	43.8148	43.505	43.9195	36.3321	36.3036	39.4905	37.1349	37.756	36.704	37.1726	38.2401	34.117	33.6795	32.562	32.735	30.7249	31.6797	31.6571	30.8027
FA 16:1		22.3673	22.3557	24.3856	23.7448	18.3967	18.2236	17.1664	17.7387	10.8987	10.4125	10.5435	10.9153	16.3165	16.4303	16.0467	15.2389	24.1059	23.1926	25.4655	23.389	21.8797	23.9375	23.7847	23.3011
FA 16:2		0.00583931	0.00821366	0.00690625	0.0150684	0.00843416	0.00999762	0.010016	0.00446038	0.00497946	0.00771268			0.000945534	0.0019809	0.0040664	0.00599334	0.0110585	0.00606671	0.0151517		0.00137572	0.0065516	0.0090972
FA 18:0		5.39947	4.73683	3.93693	4.71597	4.25504	4.53936	4.46383	4.70818	9.62095	10.1712	9.84531	8.2829	5.16413	5.48557	5.05788	5.19641	4.47703	4.99359	4.18648	3.18283	5.78661	3.9213	4.19459	4.95538
FA 18:1		38.4754	36.5079	38.6891	37.6796	30.4515	29.3605	30.4485	29.3938	33.9848	33.916	31.1725	34.6746	36.62	36.8382	37.5658	37.2403	33.4389	34.1758	34.1415	37.1296	37.1656	36.6417	36.4426	36.7973
FA 18:2		1.90927	2.29718	1.88501	1.96541	1.83106	1.42219	1.76287	1.61316	3.2746	3.08787	2.84631	3.20792	1.61222	1.82263	1.61478	1.59642	1.8366	1.8586	1.77663	1.81759	1.9985	1.77153	1.79211	1.97759
FA 18:3		0.0777787	0.0779279	0.11056	0.0768489	0.0735618	0.0634108	0.0616952	0.0684675	0.186746	0.179262	0.350153	0.135145	0.0480467	0.0498738	0.0652515	0.0558337	0.0708117	0.0777894	0.0474351	0.0655438	0.0668921	0.0677026	0.0815336	0.0320215
FA 20:1		0.299909	0.379899	0.355449	0.319157	0.35837	0.298778	0.326862	0.331029	0.524085	0.542742	0.461386	0.477541	0.410819	0.412299	0.403452	0.371692	0.292505	0.314482	0.293236	0.183427	0.348193	0.300166	0.30669	0.269976
FA 20:2		0.200235	0.222392	0.222316	0.19278	0.154238	0.158157	0.172848	0.135997	0.201702	0.16211	0.368482	0.168006	0.151815	0.173902	0.176885	0.115956	0.106363	0.113735	0.106686	0.106602	0.159209	0.152743	0.151531	0.134306
FA 20:3		0.486062	0.516296	0.398423	0.457651	0.433322	0.385336	0.416191	0.401056	0.96323	1.25608	1.15661	1.1703	0.36624	0.405258	0.37474	0.321267	0.339787	0.376939	0.289472	0.315118	0.466916	0.35803	0.380484	0.454186
FA 20:4		0.576799	0.525653	0.379745	0.437634	0.485078	0.420605	0.499672	0.434088	1.73139	1.94601	1.44683	1.77438	0.552968	0.612644	0.500554	0.541633	0.37312	0.407558	0.341348	0.291721	0.515613	0.370666	0.408231	0.524421
FA 20:5		0.0571188	0.0380222	0.0483259	0.0250725	0.0425246	0.0448081	0.0479913	0.0389367	0.107068	0.113622	0.150449	0.122452	0.0360027	0.0423813	0.0356381	0.0632284	0.0220639	0.0219654	0.020525	0.00995636	0.0491538	0.0262409	0.024556	0.032218
FA 22:5		0.149188	0.147989	0.103176	0.125544	0.13135	0.116306	0.136685	0.132377	0.584949	0.286602	0.368124	0.541237	0.160276	0.1716	0.137646	0.187446	0.112457	0.127482	0.0654494	0.0635241	0.159019	0.101579	0.113326	0.102338
FA 22:6		0.179209	0.157262	0.125868	0.136352	0.152036	0.125329	0.147696	0.123965	0.493871	0.472823	0.303691	0.368207	0.176251	0.194366	0.22245	0.11354	0.0919792	0.0905157	0.119322	0.0677585	0.143642	0.104897	0.101768	0.0974895
SFA		35.1919	36.7346	33.2624	34.7984	47.4653	49.3496	48.7851	49.5656	47.037	47.5874	50.832	46.4274	43.5327	42.8198	42.8408	44.1412	39.1709	39.2123	37.2953	36.5333	37.0176	36.1407	36.3738	36.2562
MUFA		61.1666	59.2745	63.4573	61.7693	49.2231	47.9043	47.9592	47.4819	45.4145	44.9005	42.1774	46.085	53.3626	53.7056	54.0272	52.8575	57.8649	57.707	59.9227	60.7289	59.4221	60.8994	60.5636	60.3892
PUFA		3.6415	3.99093	3.28033	3.43236	3.3116	2.74614	3.25567	2.95251	7.54854	7.51208	6.99065	7.48765	3.10476	3.47464	3.13201	3.00132	2.96424	3.08065	2.78202	2.73781	3.56033	2.95994	3.06264	3.35457
Composition (mol%) in PE
		NT siRNA				AdipoR2 siRNA				SCD siRNA				FADS2 siRNA				ACSL4 siRNA				PEMT siRNA
FA 14:0		0.036816	0.0426687	0.0667582	0.063677	0.0493372	0.0433845	0.0305028	0.0671557	0.0230114	0	0	0.0201356	0.044895	0.0248584	0.0671738	0.0561144	0.0527235	0.0348168	0.0617281	0.0148817	0.0442208	0.0308601	0.0581867	0.0255115
FA 16:0		17.1443	15.6931	18.148	17.8767	28.7928	31.1199	29.7949	31.0942	24.1431	22.2356	29.2683	22.5676	22.6403	20.927	22.7051	23.6684	19.5815	19.6144	21.7564	20.4327	18.5616	18.1926	19.2514	18.5613
FA 16:1		17.7502	17.3479	18.0016	18.298	14.8701	15.5132	15.0662	15.8757	8.46796	9.05316	10.4238	7.34576	13.7713	13.1408	13.5743	16.0471	19.3136	19.5233	21.0581	19.5633	17.8649	18.7024	19.6601	17.897
FA 18:0		9.77398	9.62083	9.36009	9.17822	8.08647	7.92208	8.40065	7.73278	14.7861	16.6085	25.2026	15.0301	9.54239	10.2032	10.1284	9.41308	8.73518	9.01618	8.46197	8.70932	9.15936	9.77166	8.44035	9.18151
FA 18:1		47.1485	48.4402	46.2538	46.5814	40.658	38.3986	39.334	38.5603	40.8002	40.3426	26.3658	42.8603	47.0005	48.08	46.1721	44.9921	44.6762	44.3954	41.9671	45.4489	46.2977	45.5359	44.9194	47.1105
FA 18:2		1.83876	2.05855	2.07546	1.8762	1.93106	1.85363	1.88673	1.6641	2.31135	2.5816	2.53046	2.6333	1.55781	1.69493	1.70787	1.11495	1.95353	1.93947	1.79912	1.80316	1.86107	1.87871	2.11512	1.90976
FA 18:3		0.0220212	0.0147986	0.0235582	0.0110718	0.011981	0.0160458	0.0169863	0.0497325	0.0347594	0.0208012	0.0922951	0.0209259	0.00880032		0.00188722	0.0193547	0.0165763	0.0144728	0	0	0.0134207	0.0499561	0.0240439
FA 20:0		0.0266897	0.0488295	0.0186032	0.0215864	0.0231584	0.0264265	0.0268079	0.0141082	0.0215203	0.0820411		0.0249333	0.0123437	0.0187431	0.0305139	0.025003	0.0358359	0.0183578	0.0206784	0	0.0257144	0.0421861	0.0411208	0.0289213
FA 20:1		0.465194	0.487209	0.504956	0.448792	0.518013	0.50234	0.543033	0.468405	0.592463	0.251728	0.252502	0.288872	0.611322	0.607183	0.585309	0.371439	0.428868	0.439375	0.366903	0.167135	0.445161	0.391428	0.412426	0.457611
FA 20:2		0.331431	0.380652	0.340267	0.364055	0.246381	0.220384	0.27207	0.270314	0.163424	0.337737	0.276659	0.145205	0.352106	0.367623	0.33075	0.219285	0.298129	0.307205	0.261697	0.0760428	0.319133	0.286237	0.297565	0.270971
FA 20:3		1.49616	1.58683	1.4242	1.49018	1.18944	1.05271	1.13372	1.10347	1.74667	1.95064	0.847034	1.78322	1.13234	1.15246	1.20508	0.810994	1.2341	1.16814	1.09536	0.797397	1.49572	1.59461	1.32728	1.24389
FA 20:4		2.90379	3.15832	2.75732	2.88663	2.75118	2.46514	2.69022	2.39364	5.5713	5.36181	3.34131	5.70762	2.27688	2.59449	2.44138	2.25788	2.86165	2.74362	2.37268	2.43997	2.97884	2.70929	2.54713	2.56947
FA 20:5		0.126083	0.129231	0.118403	0.128993	0.102408	0.134123	0.120693	0.0986155	0.239533	0.148245	0.257872	0.128406	0.10159	0.147046	0.127421	0.1654	0.0861723	0.09782	0.112586	0.0513518	0.144077	0.0958427	0.117007	0.102353
FA 22:5		0.436405	0.506862	0.406103	0.416596	0.386668	0.339883	0.34578	0.340244	0.669627	0.770333	0.841695	0.905779	0.452557	0.501602	0.469456	0.435239	0.374712	0.37422	0.390629	0.248838	0.406462	0.337973	0.397604	0.361088
FA 22:6		0.499629	0.483983	0.500884	0.357885	0.383065	0.392139	0.337794	0.26716	0.428924	0.255223	0.299661	0.537748	0.494819	0.54001	0.453272	0.403705	0.351292	0.313245	0.275063	0.247015	0.382642	0.3803	0.391166	0.280042
SFA		26.9818	25.4054	27.5935	27.1402	36.9518	39.1118	38.2528	38.9082	38.9737	38.9261	54.4709	37.6428	32.24	31.1738	32.9312	33.1626	28.4052	28.6837	30.3008	29.1569	27.7908	28.0373	27.7911	27.7973
MUFA		65.3639	66.2754	64.7604	65.3282	56.0461	54.4141	54.9432	54.9045	49.8607	49.6475	37.0421	50.495	61.3831	61.8281	60.3317	61.4106	64.4186	64.3581	63.392	65.1793	64.6078	64.6298	64.992	65.4651
PUFA		7.65428	8.31922	7.64619	7.53161	7.00218	6.47406	6.804	6.18727	11.1656	11.4264	8.48698	11.8622	6.3769	6.99816	6.73711	5.42681	7.17616	6.9582	6.30714	5.66377	7.60136	7.33291	7.21691	6.73757

### Sheet: Fig 4I and Extended Fig 6N
Lipidomics of HUVEC treated with different siRNA and 200 uM PA for 6 h.
Lipidomics data used in figure 4D-E and extended figure 6N
Composition (mol%) in PC
		NT siRNA + PA 6 h					AdipoR2 siRNA + PA 6 h			SREBF1 siRNA + PA 6h			SREBF2 siRNA + PA 6h
FA 14:0		1.89311	1.77262	1.65733	1.91021	1.69659	1.62438	1.77792	1.82337	1.97699	1.7095	1.74336	1.92689	1.98705	1.92265
FA 14:1		0.0185034	0.0392206	0.0219699	0.0212507	0.0179737	0.0418302			0.0125952	0.0219465	0.0164859		0.0377012	0.010804
FA 16:0		49.1364	49.9568	49.8465	51.0166	49.2499	55.4894	55.1648	53.712	57.2583	56.162	56.2121	53.3372	54.2983	54.4157
FA 16:1		9.09602	8.97624	9.04169	8.98206	8.71489	7.39548	7.60952	7.73857	7.58402	7.35754	7.1306	7.63655	7.45975	7.72255
FA 16:2		0.0490597		0.0584905	0.0497277	0.0369464	0.0631923	0.0713419	0.0353997	0.0628308	0.0459095	0.0484868	0.0210538	0.0855425	0.047131
FA 18:0		6.33386	5.62233	5.57556	5.63564	5.45609	5.02202	6.04457	5.20962	5.2487	4.92636	5.21409	4.73866	6.26821	4.96426
FA 18:1		25.0719	24.8724	25.0321	23.8175	26.0584	22.9388	21.9899	23.5804	21.3033	22.6809	22.4139	24.3696	22.2078	23.0569
FA 18:2		2.78067	2.93765	2.92226	2.90726	3.02994	2.39343	2.62828	2.75709	2.47578	2.60386	2.57728	2.80637	2.7339	2.72122
FA 18:3		0.0881647	0.127476	0.13194	0.160448	0.126488	0.152035	0.0975423	0.0588238	0.0663723	0.117409	0.083953	0.0668848	0.0852272	0.149563
FA 20:1		0.333035	0.319488	0.28198	0.326037	0.32635	0.250379	0.310036	0.311942	0.220695	0.291252	0.314683	0.269928	0.244248	0.291219
FA 20:2		0.224899	0.298932	0.2995	0.29282	0.330338	0.207325	0.252015	0.253966	0.172572	0.299462	0.232896	0.283114	0.247023	0.216331
FA 20:3		1.12919	1.28136	1.21189	1.16724	1.13443	1.24349	1.09922	1.26829	0.951171	1.06329	1.1232	1.22952	1.1116	1.13759
FA 20:4		2.65424	2.67605	2.71272	2.58963	2.68679	2.15848	2.00578	2.24089	1.95419	1.93872	2.02642	2.31077	2.25154	2.42721
FA 20:5		0.0733262		0.0725671	0.0844299	0.0821862	0.0631746	0.0742032	0.0842847	0.0180159	0.0724489	0.0852357	0.073704	0.0831449	0.0736402
FA 22:5		0.750863	0.789274	0.77323	0.695937	0.719998	0.640927	0.594724	0.643558	0.474374	0.483421	0.544225	0.642396	0.617219	0.546338
FA 22:6		0.366765	0.330101	0.36027	0.343266	0.332727	0.315641	0.280159	0.281697	0.220171	0.225894	0.233013	0.2874	0.281703	0.296938
SFA		57.3634	57.3518	57.0794	58.5624	56.4026	62.1358	62.9873	60.745	64.484	62.7979	63.1696	60.0027	62.5536	61.3026
MUFA		34.5194	34.2074	34.3777	33.1468	35.1176	30.6265	29.9094	31.631	29.1206	30.3517	29.8757	32.2761	29.9495	31.0814
PUFA		8.11718	8.44085	8.54286	8.29076	8.47984	7.23769	7.10326	7.62401	6.39547	6.85042	6.95471	7.72121	7.49689	7.61596
Composition (mol%) in PE
		NT siRNA + PA 6 h					AdipoR2 siRNA + PA 6 h			SREBF1 siRNA + PA 6h			SREBF2 siRNA + PA 6h
FA 14:0		0.085437	0.100919	0.102481	0.103126	0.0844759	0.124468		0.0957224	0.0689323	0.104024	0.118475	0.0423392	0.0991229	0.149771
FA 16:0		22.3393	23.0348	23.7558	24.9302	24.268	32.4717	34.6309	18.2384	27.8872	26.9411	28.1173	22.8467	30.4201	26.3565
FA 16:1		4.94262	2.75367	2.4869	2.63487	4.37243	2.21425	0.935059	2.70352	2.88823	2.31901	2.41014	1.80484	1.31014	1.98457
FA 18:0		13.6538	12.708	13.7407	12.1728	12.8106	13.3891	14.7416	14.9243	12.5806	12.9802	12.3482	12.6849	13.9866	13.3308
FA 18:1		40.8805	40.9171	40.2435	40.6473	39.8767	36.3356	34.144	42.95	39.5591	40.3156	39.1197	43.9413	36.8128	41.0037
FA 18:2		3.09475	3.79602	3.36792	3.39422	3.0585	2.57722	2.47535	4.13759	2.9198	2.68137	3.11491	3.00858	3.194	2.97747
FA 18:3		0.0426308		0.0191419		0.0450047			0.0203157				0.040655		0.0701857
FA 20:0						0.0882563		0.0306209	0.0226616	0.0257816	0.0171711	0.0228355	0.00844812	0.0520398	0.0546135
FA 20:1		0.380541	0.476908	0.472661	0.362871	0.521424	0.178527	0.455211	0.537357	0.287855	0.434595	0.461092	0.237842	0.518648	0.425487
FA 20:2		0.393142	0.358423	0.265523	0.464268	0.337658	0.325505	0.375357	0.31111	0.383552	0.442386	0.453142	0.488701	0.381105	0.316461
FA 20:3		2.4246	2.66563	2.64067	2.37898	2.49418	2.36416	2.22476	2.84121	2.07329	2.2263	2.24309	2.24651	2.47341	2.27312
FA 20:4		9.02329	10.1397	9.67252	9.65846	9.11765	7.31657	7.69602	10.1651	8.69066	8.77411	8.41908	9.49431	8.22102	8.48222
FA 20:5		0.159789	0.15327	0.175989	0.111941	0.203024	0.170642	0.22826	0.117829	0.131009	0.104734	0.158034	0.118626	0.0388841	0.0836181
FA 22:5		2.06697	2.32768	2.39939	2.50097	2.19136	1.94697	1.90351	2.44004	1.93667	2.12505	2.45028	2.44806	1.86652	1.95481
FA 22:6		0.512634	0.567922	0.656783	0.640008	0.530764	0.585328	0.159308	0.494875	0.567226	0.534416	0.563825	0.588212	0.625568	0.536627
SFA		36.0785	35.8437	37.599	37.2062	37.2513	45.9853	49.4032	33.281	40.5626	40.0425	40.6067	35.5824	44.5579	39.8917
MUFA		46.2037	44.1476	43.203	43.645	44.7706	38.7284	35.5343	46.1909	42.7352	43.0692	41.9909	45.984	38.6416	43.4138
PUFA		17.7178	20.0086	19.1979	19.1489	17.9781	15.2864	15.0626	20.5281	16.7022	16.8884	17.4024	18.4336	16.8005	16.6945

### Sheet: Extended Fig H-M
Lipidomics of HEK293 treated with different siRNA and 200 uM PA for 24 h.
Lipidomics data used in figure 4D-E and extended figure 11K-N
Composition (mol%) in PC
		NT siRNA				SREBF1 siRNA				SREBF2 siRNA				SREBF1/2 siRNA
FA 14:0		0.582097	0.559244	0.564254	0.58162	0.818875	0.814248	1.0166	0.847902	0.589187	0.590714	0.672707	0.7036	0.917402	0.7211	0.742315	0.679241
FA 14:1		0.0235255	0.0275253	0.03412	0.0345031	0.0316222	0.0317574	0.0310513	0.0239813	0.0236362	0.0224726	0.0083061	0.00535274	0.0474588	0.0205425	0.0101801	0.0244888
FA 16:0		32.5552	29.6247	32.5677	32.2331	36.0861	34.8853	35.9605	36.1588	36.164	33.5506	34.9561	32.8507	39.1376	38.5834	37.936	38.3059
FA 16:1		22.4804	23.8239	21.7447	22.2414	21.0964	20.4157	20.5599	20.8004	16.6456	16.3894	16.8653	15.8252	13.5677	14.111	14.1186	14.0177
FA 16:2		0.0111687	0.00835164	0.00979634	0.00420348	0.0118815	0.0107306	0.0074588	0.005038	0.0270647	0.00224904	0.00726095	0.000641552	0.0439322		0.00209759	0.0013467
FA 18:0		5.24594	4.43121	5.06414	5.19897	4.89877	5.26894	4.5059	5.04449	4.74041	5.7964	4.78783	6.01117	5.76476	5.46607	5.45484	5.65616
FA 18:1		35.2345	37.8593	35.4907	35.5659	33.5221	34.9225	34.7991	33.5387	37.522	38.8553	38.5747	39.6117	36.3456	36.2078	37.7617	36.5023
FA 18:2		2.05148	1.88107	2.34509	2.17672	1.83804	1.78434	1.61601	1.78219	1.98332	2.16195	1.6423	2.19617	1.71897	2.18649	1.88292	2.13478
FA 18:3		0.0754397	0.08725	0.0819004	0.0830525	0.0613233	0.0782736	0.158548	0.0806051	0.132378	0.0624331	0.0393252	0.0555993	0.0629135	0.0712009	0.0163678	0.0563781
FA 20:1		0.379204	0.354625	0.442956	0.395596	0.316279	0.291162	0.271986	0.309394	0.401336	0.429883	0.437218	0.448054	0.369355	0.485659	0.285438	0.469889
FA 20:2		0.206721	0.208365	0.219897	0.190205	0.13641	0.163235	0.131751	0.162279	0.147703	0.185834	0.195226	0.199736	0.134024	0.173303	0.223052	0.213639
FA 20:3		0.451179	0.42469	0.554319	0.496666	0.451289	0.413555	0.379262	0.427999	0.645044	0.658243	0.632246	0.710213	0.732413	0.737822	0.693067	0.661623
FA 20:4		0.41203	0.431184	0.503999	0.461495	0.470793	0.558096	0.328699	0.48297	0.60346	0.753054	0.693801	0.807655	0.705934	0.724944	0.47285	0.753258
FA 20:5		0.0389573	0.0404418	0.0425786	0.0359432	0.0417275	0.0421467	0.0604643	0.0478668	0.0609882	0.069732	0.0862129	0.089384	0.0959601	0.0627752	0.0493339	0.0546856
FA 22:5		0.123854	0.103681	0.155395	0.149499	0.0924009	0.131565	0.0833532	0.10973	0.126039	0.198418	0.127805	0.268921	0.175826	0.243137	0.19415	0.23452
FA 22:6		0.128272	0.134545	0.178499	0.151084	0.12608	0.188444	0.0894799	0.177672	0.187798	0.27323	0.273693	0.215842	0.180227	0.204753	0.157167	0.234132
SFA		38.3832	34.6151	38.1961	38.0137	41.8037	40.9685	41.483	42.0512	41.4936	39.9378	40.4166	39.5655	45.8197	44.7706	44.1331	44.6413
MUFA		58.1177	62.0653	57.7125	58.2374	54.9663	55.6611	55.662	54.6725	54.5926	55.6971	55.8855	55.8904	50.3301	50.825	52.1759	51.0144
PUFA		3.4991	3.31958	4.09148	3.74887	3.22995	3.37038	2.85503	3.27635	3.9138	4.36515	3.69787	4.54416	3.8502	4.40443	3.69101	4.34437
Composition (mol%) in PE
		NT siRNA				SREBF1 siRNA				SREBF2 siRNA				SREBF1/2 siRNA
FA 14:0		0.0533557	0.0491267	0.0346166	0.0496449	0.0527633	0.0635656	0.088891	0.0518467	0.0604413	0.0287008	0.0354483	0.0393389	0.108349	0.0695549
FA 16:0		17.6731	19.4761	15.7255	17.8571	23.8237	23.923	24.7711	23.4364	22.898	22.2108	22.8231	18.9058	29.0546	22.7454	25.8364	21.2658
FA 16:1		17.7935	19.0245	17.2253	17.5892	17.1821	17.1143	14.1489	17.1385	13.6082	13.0993	12.9417	10.2842	11.0725	11.3189	11.3392	4.45478
FA 18:0		9.38097	8.452	9.34263	9.52854	8.04183	8.60693	11.0497	9.22045	10.7128	10.7517	10.5972	11.3527	12.4594	12.2441	11.2422	12.2901
FA 18:1		46.7857	45.6214	48.6427	46.4761	42.9964	42.5265	42.5309	42.5679	43.832	44.8068	44.4651	49.6879	38.6291	43.8579	45.0657	50.4455
FA 18:2		1.95356	1.90227	2.24464	2.00953	2.02305	2.00392	2.08003	1.89584	2.05864	2.23538	2.10891	2.35178	1.99702	2.20321	1.72108	2.80798
FA 18:3		0.0137873	0.012174	0.0139535	0.023087	0.033148	0.0210757	0.00819367	0.0160891	0.0143362	0.022205	0.0373924	0.0209636	0.0208074	0.0164413		0.0148444
FA 20:0		0.0273507	0.0440858	0.0367303	0.0282716	0.0315406	0.00777306	0.00634986	0.0271353	0.0192364	0.0327133	0.0610039	0.0595589	0.0284973	0.0284753		0.0757241
FA 20:1		0.506708	0.489574	0.54418	0.554151	0.472404	0.571439	0.45895	0.490928	0.485628	0.66475	0.559009	0.628531	0.6804	0.597181	0.306545	0.656715
FA 20:2		0.32681	0.348871	0.324141	0.401323	0.298185	0.331301	0.296767	0.264267	0.376441	0.32582	0.50289	0.38202	0.330686	0.194646	0.165801	0.498424
FA 20:3		1.52736	1.26281	1.47451	1.45706	1.24501	1.23849	1.25458	1.23697	1.60117	1.54416	1.56624	1.56747	1.51406	1.51817	0.99357	1.79453
FA 20:4		2.95146	2.50073	3.20317	2.98753	2.80075	2.83787	2.46618	2.74913	3.2706	3.15901	3.01431	3.40901	2.90909	4.11276	2.97154	4.66559
FA 20:5		0.13732	0.111297	0.143389	0.13002	0.148139	0.120917	0.182382	0.136182	0.122421	0.139494	0.174703	0.149194	0.131122	0.17867	0.0590238	0.138846
FA 22:5		0.384707	0.387856	0.542748	0.446776	0.448232	0.366854	0.365158	0.365157	0.563811	0.516996	0.644211	0.669878	0.617489	0.47005	0.167064	0.187248
FA 22:6		0.484371	0.317181	0.501914	0.461755	0.402815	0.266102	0.291924	0.403215	0.376315	0.462115	0.46883	0.491606	0.446903	0.444587	0.131839	0.703884
SFA		27.1347	28.0213	25.1394	27.4635	31.9499	32.6012	35.9161	32.7358	33.6905	33.0239	33.5167	30.3574	41.6509	35.0875	37.0786	33.6317
MUFA		65.0859	65.1355	66.4121	64.6194	60.6508	60.2122	57.1387	60.1973	57.9258	58.5709	57.9658	60.6007	50.3819	55.7739	56.7115	55.557
PUFA		7.77937	6.84319	8.44847	7.91708	7.39933	7.18653	6.9452	7.06685	8.38373	8.40518	8.51749	9.04192	7.96717	9.13854	6.20992	10.8113

### Sheet: Extended Data Fig.1B
Lipidomics data used in Extended Data Fig.1B. Lipidomics of worms grown on peptone free NGM plates seeded with OP50 that was pre-grown in LB with 2mM PA.
Composition (mol%) in PE
	N2		paqr-2		iglr-2		paqr-2(et59)		iglr-2(et56)
	Average	SD	Average	SD	Average	SD	Average	SD	Average	SD
FA 16:1	3.85059	0.191173	2.99872	0.537042	2.17876	0.144662	2.1846	0.193056	3.45005	0.591546
FA 17:1	8.18707	0.455003	7.50069	1.48228	5.93562	0.709308	5.20629	0.635235	8.31057	1.37421
FA 18:1	35.6092	0.356397	34.6688	1.64437	36.9407	0.759541	37.5548	0.59479	34.4915	1.63596
FA 19:1	1.88921	0.0774714	2.50845	0.317146	2.19793	0.109289	2.05632	0.157925	2.80788	0.2463
FA 20:1	0.243255	0.0136264	0.615949	0.063008	0.753986	0.0431235	0.708935	0.024018	0.67683	0.0513972
MUFA	49.7793	0.716958	48.2926	1.23425	48.007	0.464145	47.7109	0.899742	49.7368	0.766887
Composition (mol%) in PC
	N2		paqr-2		iglr-2		paqr-2(et59)		iglr-2(et56)
	Average	SD	Average	SD	Average	SD	Average	SD	Average	SD
FA 16:1	2.1026	0.228389	0.957671	0.0622264	0.874876	0.0851158	0.958231	0.0883336	0.981923	0.109352
FA 17:1	5.38026	0.160241	2.99005	0.323704	3.09017	0.10339	2.88614	0.348757	3.00437	0.228487
FA 18:1	23.1407	0.586019	21.6675	1.16188	23.2544	0.733657	20.5342	1.29197	22.3216	0.524937
FA 19:1	3.4607	0.0812497	1.71005	0.104102	1.79415	0.0190046	1.66953	0.0808467	1.81784	0.168551
MUFA	34.0843	0.607177	27.3252	1.45129	29.0136	0.699361	26.0481	1.70126	28.1258	0.89721

### Sheet: Extended Data Fig.1C
Lipidomics data used in Extended Data Fig.1C. Lipidomics of worms grown on peptone free NGM plates seeded with OP50 that was pre-grown in LB with 2mM PA.
Composition (mol%) in PE
	N2		paqr-2		iglr-2		paqr-2(et59)		iglr-2(et56)
	Average	SD	Average	SD	Average	SD	Average	SD	Average	SD
FA 18:2	16.9384	0.706122	13.144	0.600786	13.639	0.645627	13.7172	0.211045	12.2583	0.909637
FA 18:3	2.3284	0.186228	0.316732	0.0907737	0.384397	0.0352322	0.442482	0.0105337	0.242879	0.0877289
FA 20:2	0.511612	0.0311809	0.51551	0.0517364	0.666594	0.073763	0.655263	0.0231138	0.580988	0.0708852
FA 20:3	3.76328	0.308114	1.83396	0.229621	2.07802	0.0570569	2.20925	0.119818	1.83583	0.135264
FA 20:4	3.35903	0.242131	1.74376	0.304645	2.13669	0.0564264	2.28704	0.0925048	1.85885	0.209504
FA 20:5	4.36149	0.256083	2.31613	0.267076	2.72986	0.0704993	2.8716	0.113475	2.46965	0.23785
PUFA	31.2622	0.429692	19.8701	1.31224	21.6346	0.735089	22.1828	0.418093	19.2465	1.48252
Composition (mol%) in PC
	N2		paqr-2		iglr-2		paqr-2(et59)		iglr-2(et56)
	Average	SD	Average	SD	Average	SD	Average	SD	Average	SD
FA 18:2	10.085	0.335934	15.1528	0.440286	15.036	0.281831	14.3155	0.517694	14.9865	0.577631
FA 18:3	5.76952	0.323006	2.27345	0.141906	2.20216	0.130175	2.36571	0.134378	2.22658	0.137029
FA 20:2	0.315955	0.00978661	0.922316	0.0636733	0.932078	0.0385845	0.95307	0.0521623	0.963566	0.0336328
FA 20:3	3.68691	0.101815	4.76395	0.31723	4.64087	0.139744	4.71356	0.139016	4.94919	0.209841
FA 20:4	7.86098	0.132303	8.98159	0.693853	8.82465	0.723466	9.93473	0.405445	9.22949	0.492355
FA 20:5	28.1442	0.651364	26.899	1.05766	26.9132	0.85828	28.9474	1.16365	27.3085	0.495578
PUFA	55.8625	0.673545	58.9931	1.48653	58.549	1.45823	61.23	1.26981	59.6638	0.474845
